# Protein-Metabolite Interactomics Reveals Novel Regulation of Carbohydrate Metabolism

**DOI:** 10.1101/2021.08.28.458030

**Authors:** Kevin G. Hicks, Ahmad A. Cluntun, Heidi L. Schubert, Sean R. Hackett, Jordan A. Berg, Paul G. Leonard, Mariana A. Ajalla Aleixo, Aubrie Blevins, Paige Barta, Samantha Tilley, Sarah Fogarty, Jacob M. Winter, Hee-Chul Ahn, Karen N. Allen, Samuel Block, Iara A. Cardoso, Jianping Ding, Ingrid Dreveny, Clarke Gasper, Quinn Ho, Atsushi Matsuura, Michael J. Palladino, Sabin Prajapati, PengKai Sun, Kai Tittmann, Dean R. Tolan, Judith Unterlass, Andrew P. VanDemark, Matthew G. Vander Heiden, Bradley A. Webb, Cai-Hong Yun, PengKai Zhap, Christopher P. Hill, Maria Cristina Nonato, Florian L. Muller, Daniel E. Gottschling, James E. Cox, Jared Rutter

## Abstract

Metabolism is highly interconnected and also has profound effects on other cellular processes. However, the interactions between metabolites and proteins that mediate this connectivity are frequently low affinity and difficult to discover, hampering our understanding of this important area of cellular biochemistry. Therefore, we developed the MIDAS platform, which can identify protein-metabolite interactions with great sensitivity. We analyzed 33 enzymes from central carbon metabolism and identified 830 protein-metabolite interactions that were mostly novel, but also included known regulators, substrates, products and their analogs. We validated previously unknown interactions, including two atomic-resolution structures of novel protein-metabolite complexes. We also found that both ATP and long-chain fatty acyl-CoAs inhibit lactate dehydrogenase A (LDHA), but not LDHB, at physiological concentrations *in vitro*. Treating cells with long-chain fatty acids caused a loss of pyruvate/lactate interconversion, but only in cells reliant on LDHA. We propose that these regulatory mechanisms are part of the metabolic connectivity that enables survival in an ever-changing nutrient environment, and that MIDAS enables a broader and deeper understanding of that network.
