## Supplementary material for "Protein-Metabolite Interactomics Reveals Novel Regulation of Carbohydrate Metabolism": Data S3. MIDAS proteins

Protein_name	Gene_name	Uniprot_entry	Enzyme_commission_number	MIDAS_ID	Screened_concentration_(mM)	Protein_source
Fructose-bisphosphate aldolase A	ALDOA	P04075	4.1.2.13	ALDOA	2.275	Quinn Ho, Clarke Gasper, Karen Allen, Dean Tolan
Fructose-bisphosphate aldolase B	ALDOB	P05062	4.1.2.13	ALDOB	1.212	Quinn Ho, Clarke Gasper, Karen Allen, Dean Tolan
Fructose-bisphosphate aldolase C	ALDOC	P09972	4.1.2.13	ALDOC	0.935	Quinn Ho, Clarke Gasper, Karen Allen, Dean Tolan
Cytosolic arginine sensor for mTORC1 subunit 1	CASTOR1	Q8WTX7		CASTOR1	0.813	Navitor
Citrate synthase, mitochondrial	CS	O75390	2.3.3.1	CS	0.491	Heidi Schubert, Chris Hill
Pyruvate dehydrogenase E1 component subunit alpha, somatic form, mitochondrial;Pyruvate dehydrogenase E1 component subunit beta, mitochondrial	PDHA1;PDHB	P08559;P11177	1.2.4.1	E1-PDH	0.384	Sabin Prajapati, Kai Tittmann
Dihydrolipoyllysine-residue acetyltransferase component of pyruvate dehydrogenase complex, mitochondrial	DLAT	P10515	2.3.1.12	E2-PDH	0.324	Sabin Prajapati, Kai Tittmann
Dihydrolipoyl dehydrogenase, mitochondrial	DLD	P09622	1.8.1.4	E3-PDH	0.45	Sabin Prajapati, Kai Tittmann
Alpha-enolase	ENO1	P06733	4.2.1.11	ENO1	0.488	Paul G. Leonard, Florian L. Muller
Gamma-enolase	ENO2	P09104	4.2.1.11	ENO2	0.817	Paul G. Leonard, Florian L. Muller
Fructose-1,6-bisphosphatase 1	FBP1	P09467	3.1.3.11	FBP1	0.363	Roche
Fructose-1,6-bisphosphatase isozyme 2	FBP2	O00757	3.1.3.11	FBP2	0.438	Roche
Fumarate hydratase, mitochondrial	FH	P07954	4.2.1.2	FH	0.788	Mariana Ajalla Alexio, Maria Cristina Nonato
Glyceraldehyde-3-phosphate dehydrogenase	GAPDH	P04406	1.2.1.12	GAPDH	1.63	Elsa Garcin
Hexokinase-4	GCK	P35557	2.7.1.1	GCK	0.554	Brian Miller
Glucose-6-phosphate isomerase	GPI	P06744	5.3.1.9	GPI	0.586	Heidi Schubert, Chris Hill
Hexokinase-1	HK1	P19367	2.7.1.1	HK1	0.039	Heidi Schubert, Chris Hill
Isocitrate dehydrogenase [NADP], mitochondrial	IDH2	P48735	1.1.1.42	IDH2	0.324	PengKai Zhap, Cai-Hong Yun
Isocitrate dehydrogenase [NAD] subunit alpha, mitochondrial; Isocitrate dehydrogenase [NAD] subunit beta, mitochondrial; Isocitrate dehydrogenase [NAD] subunit gamma, mitochondrial	IDH3A; IDH3B; IDH3G	P50213; O43837; P51553	1.1.1.41	IDH3	0.500	PengKai Sun, Jianping Ding
L-lactate dehydrogenase A chain	LDHA	P00338	1.1.1.27	LDHA	0.818	Heidi Schubert, Chris Hill
L-lactate dehydrogenase B chain	LDHB	P07195	1.1.1.27	LDHB	0.955	Heidi Schubert, Chris Hill
Malate dehydrogenase, mitochondrial	MDH2	P40926	1.1.1.37	MDH2	0.91	Atsushi Matsuura, Hee-chul Ahn
ATP-dependent 6-phosphofructokinase, liver type	PFKL	P17858	2.7.1.11	PFKL	1.001	Heidi Schubert, Chris Hill
ATP-dependent 6-phosphofructokinase, platelet type	PFKP	Q01813	2.7.1.11	PFKP	0.318	Brad Webb
Phosphoglycerate mutase 1	PGAM1	P18669	5.4.2.11;5.4.2.4	PGAM1	0.611	Heidi Schubert, Chris Hill
Phosphoglycerate mutase 2	PGAM2	P15259	5.4.2.11	PGAM2	0.963	Heidi Schubert, Chris Hill
Phosphoglycerate kinase 1	PGK1	P00558	2.7.2.3	PGK1	0.263	Heidi Schubert, Chris Hill
Phosphoglycerate kinase 2	PGK2	P07205	5.4.2.4	PGK2	0.205	Heidi Schubert, Chris Hill
D-3-phosphoglycerate dehydrogenase	PHGDH	O43175	1.1.1.95;1.1.1.399;1.1.1.37	PHGDH	0.500	Judith Unterlass
Pyruvate kinase PKLR	PKLR	P30613	2.7.1.40	PKLR	0.543	Heidi Schubert, Chris Hill
Pyruvate kinase PKM, Isoform M1	PKM1	P14618-2	2.7.1.40	PKM1	0.238	Heidi Schubert, Chris Hill
Pyruvate kinase PKM, Isoform M2	PKM2	P14618-1	2.7.1.40	PKM2	0.275	Heidi Schubert, Chris Hill
Phosphoserine aminotransferase	PSAT1	Q9Y617	2.6.1.52	PSAT1	0.159	Heidi Schubert, Chris Hill
GTP-binding protein Rheb	Rheb	Q15382	3.6.5.2	Rheb	0.479	Navitor
Sestrin-2	SESN2	P58004		Sestrin2	0.199	Navitor
Triosephosphate isomerase	TPI1	P60174	5.3.1.1;4.2.3.3	TPI1	0.458	Andrew VanDemark
